# Evidence for endemism and local adaptation in Antarctic soil bacteria

**DOI:** 10.64898/2026.05.01.722257

**Authors:** Nicholas B. Dragone, Mary K. Childress, Noah Mendez, Jordan Galletta, Caihong Vanderburgh, Clifton P. Bueno de Mesquita, Kristen M. DeAngelis, C. Alisha Quandt, Pok Man Leung, Chris Greening, Byron J. Adams, Noah Fierer

**Author notes:** Corresponding authors: Nicholas B. Dragone and Noah Fierer. **Author Contributions:** Conceptualization: NBD, NF, BJA, CAQ Methodology: NBD, NF, BJA, CAQ, MKC, CPB, CG, PML Investigation: NBD, MKC, NM, JG, CV, CPB, Visualization: NBD, MKC, NF, NM Funding acquisition: NBD, NF, BJA, CAQ, CG, PML Project administration: NBD, BJA, CAQ Supervision: NF, BJA, CAQ, CG, KMD Writing – original draft: NBD, NF Writing – review & editing: NBD, MKC, NM, JG, CV, CPB, KMD, CAQ, PML, CG, BJA, NF. **Competing Interest Statement:** Authors declare that they have no competing interests.

## Abstract

Antarctic soils represent one of the more extreme environments for microbial life on Earth, yet they harbor heterogeneous and diverse microbial communities. Biologists have long hypothesized that Antarctic microorganisms are unique from those found on other continents due to the extreme geographic isolation and the cold, dry, and challenging conditions typical of Antarctica. To test this hypothesis, we focused on a cosmopolitan bacterial genus, *Arthrobacter*, that is widely distributed across global soils. We first profiled a global metagenomic dataset from both Antarctic and non-Antarctic surface soils to quantify the distributions of *Arthrobacter* strains. Despite high strain-level diversity, 90% of the strains found in the Antarctic soils were only found on the continent. We then used cultivation-based phenotypic analyses and strain-level genomic comparisons to assess how Antarctic strains and non-Antarctic strains differ in their traits and environmental preferences. Not only did we find evidence of endemism, but Antarctic *Arthrobacter* also have genomic characteristics and environmental tolerances that suggest they are uniquely adapted to Antarctic conditions.

**Significance Statement:** Antarctic soils are among the most extreme environments on Earth, yet they host diverse microbial communities whose adaptations are poorly understood. To test whether Antarctic microbes are distinct from those elsewhere, we examined *Arthrobacter*, a bacterial genus common in soils worldwide. Analysis of global metagenomic data revealed *Arthrobacter* strains in Antarctic soils are found exclusively on the continent. Cultivation experiments and comparative genomics further showed that Antarctic strains differ from non⍰Antarctic relatives in genomic features and environmental tolerances. Together, these results demonstrate that geographically isolated and extreme conditions can drive microbial endemism and local adaptation, even within globally distributed bacterial lineages.
