## Supplementary material for "Evidence for endemism and local adaptation in Antarctic soil bacteria": Dataset S1

### Sheet: Sheet1
Metagenome_ID	Accession Database	NCBIBioproject/ Other Accession	Location	latitude	longitude	Predicted MAT	Predicted MAP
AV1_2	NCBI SRA	PRJNA699250	Australia	-85.1762	-174.092	-29.85	242.1
AV2-6	NCBI SRA	PRJNA699250	Australia	NA	NA	NA	NA
AV3_2	NCBI SRA	PRJNA699250	Australia	-85.1703	-174.147	-29.25	234.4
BP1_4	NCBI SRA	PRJNA699250	Australia	-85.2049	-177.329	-30.75	125.3
BP3_1	NCBI SRA	PRJNA699250	Australia	-85.2144	-177.405	-31.15	123.6
BPS_5	NCBI SRA	PRJNA1214840	Australia	-77.4741	161.798	-24.35	89.1
BS_607	NCBI SRA	PRJNA1214840	Australia	-76.9224	161.082	-30.65	102.3
BS_610	NCBI SRA	PRJNA1214840	Australia	-76.9221	161.078	-30.65	102.3
BS_618	NCBI SRA	PRJNA1214840	Australia	-76.9216	161.08	-30.65	102.3
BS_620	NCBI SRA	PRJNA1214840	Australia	NA	NA	NA	NA
CB_CMBjA1	NCBI SRA	PRJNA1214840	Australia	-84.2724	169.32	-30.35	182.6
CR_0819	NCBI SRA	PRJNA1214840	Australia	-77.551	166.163	-15.45	211.9
CR_0821	NCBI SRA	PRJNA1214840	Australia	-77.551	166.163	-15.45	211.9
CR_0826	NCBI SRA	PRJNA1214840	Australia	-77.551	166.163	-15.45	211.9
CR_0828	NCBI SRA	PRJNA1214840	Australia	-77.551	166.163	-15.45	211.9
CR_0833	NCBI SRA	PRJNA1214840	Australia	-77.551	166.163	-15.45	211.9
CS_CR2	NCBI SRA	PRJNA1214840	Australia	-77.5531	166.161	-15.45	211.9
CS_CR5	NCBI SRA	PRJNA1214840	Australia	-77.5538	166.162	-15.45	211.9
CS_CR7	NCBI SRA	PRJNA1214840	Australia	-77.5538	166.162	-15.45	211.9
CS_CR9	NCBI SRA	PRJNA1214840	Australia	-77.5538	166.162	-15.45	211.9
GE_A2_2	NCBI SRA	PRJNA1214840	Australia	-78.021	163.9	-21.85	137.2
GE_B1_3	NCBI SRA	PRJNA1214840	Australia	-78.0184	163.887	-21.75	137
GE_C2_3	NCBI SRA	PRJNA1214840	Australia	-78.0178	163.879	-21.75	137.1
GE_C3_2	NCBI SRA	PRJNA1214840	Australia	-78.0178	163.88	-21.75	137.1
HC_BA_1	NCBI SRA	PRJNA1214840	Australia	-77.5113	160.584	-30.05	101.5
HC_BA2	NCBI SRA	PRJNA1214840	Australia	-77.5115	160.588	-30.05	101.5
HC_ZS2	NCBI SRA	PRJNA1214840	Australia	-77.5095	160.596	-30.05	102.5
HD_6	NCBI SRA	PRJNA1214840	Australia	-85.5458	-151.144	-20.95	383.8
HD_9	NCBI SRA	PRJNA1214840	Australia	NA	NA	NA	NA
HG_3	NCBI SRA	PRJNA1214840	Australia	-84.5361	-174.946	-20.75	258.1
HG_54	NCBI SRA	PRJNA1214840	Australia	-84.5362	-174.944	-20.75	258.1
HG_6	NCBI SRA	PRJNA1214840	Australia	-84.5357	-174.941	-20.75	258.1
HG_8	NCBI SRA	PRJNA1214840	Australia	-84.5356	-174.952	-20.65	257.3
HK_1	NCBI SRA	PRJNA1214840	Australia	-83.7608	172.746	-20.55	334.4
HK_2	NCBI SRA	PRJNA1214840	Australia	-83.7608	172.746	-20.55	334.4
HM_2	NCBI SRA	PRJNA1214840	Australia	-83.7608	172.747	-20.55	334.4
HM_3	NCBI SRA	PRJNA1214840	Australia	-84.559	175.009	-32.35	313.8
HM_5	NCBI SRA	PRJNA1214840	Australia	-84.559	175.009	-32.35	313.8
HM_6	NCBI SRA	PRJNA1214840	Australia	-84.5592	175.009	-32.35	313.8
HR_2	NCBI SRA	PRJNA1214840	Australia	-83.7749	170.789	-18.55	262.1
HR_3	NCBI SRA	PRJNA1214840	Australia	-83.7741	170.78	-18.55	261.8
HV2_7	NCBI SRA	PRJNA699250	Australia	-85.0503	-177.416	-28.45	158.6
HV3_10	NCBI SRA	PRJNA699250	Australia	-85.0286	-177.194	-27.55	161.5
HVY_4A	NCBI SRA	PRJNA1214840	Australia	-78.14	163.901	-21.15	208.2
HVY_9054A	NCBI SRA	PRJNA1214840	Australia	-78.1542	163.95	-20.35	225.4
HVY_9062A	NCBI SRA	PRJNA1214840	Australia	-78.1431	163.891	-20.95	215.8
KR_4	NCBI SRA	PRJNA1214840	Australia	-85.197	-177.069	-31.45	137.8
LC1_5	NCBI SRA	PRJNA1214840	Australia	-72.321	170.228	-16.65	627.8
LC3_5	NCBI SRA	PRJNA1214840	Australia	-72.321	170.228	-16.65	627.8
LC4_1	NCBI SRA	PRJNA1214840	Australia	-72.321	170.228	-16.65	627.8
LGP_3_4_	NCBI SRA	PRJNA1214840	Australia	-72.3213	170.228	-16.65	627.8
LGP_BA_1_3_	NCBI SRA	PRJNA1214840	Australia	-72.3212	170.228	-16.65	627.8
LGP_BA_LV8	NCBI SRA	PRJNA1214840	Australia	-72.3711	169.884	-20.25	610.3
LSI_1	NCBI SRA	PRJNA1214840	Australia	-62.6635	-60.3917	-1.95	1553.6
LSI_10	NCBI SRA	PRJNA1214840	Australia	-62.6619	-60.394	-1.95	1553.6
LSI_11	NCBI SRA	PRJNA1214840	Australia	-62.6699	-60.3792	-2.35	1769.2
LSI_12	NCBI SRA	PRJNA1214840	Australia	-62.6699	-60.3792	-2.35	1769.2
LSI_13	NCBI SRA	PRJNA1214840	Australia	-62.6699	-60.3792	-2.35	1769.2
LSI_14	NCBI SRA	PRJNA1214840	Australia	-62.6699	-60.3792	-2.35	1769.2
LSI_15	NCBI SRA	PRJNA1214840	Australia	-62.6699	-60.3792	-2.35	1769.2
LSI_2	NCBI SRA	PRJNA1214840	Australia	-62.6635	-60.3917	-1.95	1553.6
LSI_3	NCBI SRA	PRJNA1214840	Australia	-62.6635	-60.3917	-1.95	1553.6
LSI_4	NCBI SRA	PRJNA1214840	Australia	-62.6636	-60.392	-1.95	1553.6
LSI_5	NCBI SRA	PRJNA1214840	Australia	-62.6636	-60.392	-1.95	1553.6
LSI_7	NCBI SRA	PRJNA1214840	Australia	-62.6619	-60.394	-1.95	1553.6
LSI_8	NCBI SRA	PRJNA1214840	Australia	-62.6619	-60.394	-1.95	1553.6
LSI_9	NCBI SRA	PRJNA1214840	Australia	-62.6619	-60.394	-1.95	1553.6
LV_18	NCBI SRA	PRJNA1214840	Australia	-72.3701	169.896	-20.25	611.6
ME_A2_3	NCBI SRA	PRJNA1214840	Australia	-78.094	163.787	-21.35	166.7
ME_B1_2	NCBI SRA	PRJNA1214840	Australia	-78.092	163.778	-21.45	167.7
ME_C2_3	NCBI SRA	PRJNA1214840	Australia	-78.089	163.775	-21.75	163.7
ME_C3_1	NCBI SRA	PRJNA1214840	Australia	-78.089	163.775	-21.75	163.7
MF1_1-SG	NCBI SRA	PRJNA1214840	Australia	-84.6251	-176.771	-23.25	243.6
MF1_1	NCBI SRA	PRJNA699250	Australia	-84.6251	-176.771	-23.25	243.6
MF1_2	NCBI SRA	PRJNA699250	Australia	-84.6262	-176.766	-23.15	242.4
MF1_6	NCBI SRA	PRJNA1214840	Australia	-84.6265	-176.743	-22.95	241.8
MF2_4	NCBI SRA	PRJNA699250	Australia	-84.6237	-176.725	-22.65	242.2
MF3_1	NCBI SRA	PRJNA1214840	Australia	-84.6227	-176.751	-23.05	243.1
MFP_A1	NCBI SRA	PRJNA1214840	Australia	-77.5717	163.161	-22.35	99.7
MFP_A2	NCBI SRA	PRJNA1214840	Australia	-77.5717	163.161	-22.35	99.7
MFP_AAA	NCBI SRA	PRJNA1214840	Australia	-77.5744	163.164	-22.35	99.7
MFP_C	NCBI SRA	PRJNA1214840	Australia	-77.5717	163.161	-22.35	99.7
MFP_d	NCBI SRA	PRJNA1214840	Australia	-77.5717	163.161	-22.35	99.7
MFX_2	NCBI SRA	PRJNA1214840	Australia	-84.6241	-176.708	-22.55	242
MFx2	NCBI SRA	PRJNA699250	Australia	-84.6241	-176.708	-22.55	242
MS_12	NCBI SRA	PRJNA1214840	Australia	-77.03	161.71	-24.75	82.8
MS_17	NCBI SRA	PRJNA1214840	Australia	-77.03	161.71	-24.75	82.8
MS_5	NCBI SRA	PRJNA1214840	Australia	-77.03	161.71	-24.75	82.8
MS_7	NCBI SRA	PRJNA1214840	Australia	-77.03	161.71	-24.75	82.8
MSP1_1	NCBI SRA	PRJNA1214840	Australia	-84.483	-176.513	-21.95	290.3
MSP1_4	NCBI SRA	PRJNA1214840	Australia	-84.483	-176.481	-21.65	284.6
MSP2_1	NCBI SRA	PRJNA699250	Australia	-84.4819	-176.507	-21.85	289.1
MSP2_1-SG	NCBI SRA	PRJNA1214840	Australia	-84.4819	-176.507	-21.85	289.1
MSP3_1	NCBI SRA	PRJNA699250	Australia	-84.4819	-176.488	-21.75	286
MSP3_1-SG	NCBI SRA	PRJNA1214840	Australia	-84.4819	-176.488	-21.75	286
MSP3_3	NCBI SRA	PRJNA699250	Australia	-84.4805	-176.483	-21.65	284.6
MSP3_4-SG	NCBI SRA	PRJNA1214840	Australia	-84.4802	-176.488	-21.75	286
MSP3_4	NCBI SRA	PRJNA699250	Australia	-84.4802	-176.488	-21.75	286
MW4_1	NCBI SRA	PRJNA1214840	Australia	NA	NA	NA	NA
NP1_1-SG	NCBI SRA	PRJNA1214840	Australia	-84.5345	-175.422	-20.65	242.4
NP1_1	NCBI SRA	PRJNA699250	Australia	-84.5345	-175.422	-20.65	242.4
NP2_1	NCBI SRA	PRJNA699250	Australia	-84.5348	-175.426	-20.65	242
NP3_1	NCBI SRA	PRJNA1214840	Australia	-84.5346	-175.423	-20.65	242.4
NP3_2	NCBI SRA	PRJNA699250	Australia	-84.5337	-175.402	-20.65	243.5
NP3_4	NCBI SRA	PRJNA1214840	Australia	-84.5344	-175.417	-20.65	242.4
NP4_6	NCBI SRA	PRJNA699250	Australia	-84.6227	-176.75	-22.95	242.7
TGV1_1	NCBI SRA	PRJNA699250	Australia	-84.9203	-176.99	-25.95	202.8
TGV1_8	NCBI SRA	PRJNA1214840	Australia	-84.9154	-176.879	-25.55	202.3
TGV2_1	NCBI SRA	PRJNA1214840	Australia	-84.919	-177.06	-26.35	206.3
TGV2_4	NCBI SRA	PRJNA699250	Australia	-84.9155	-176.996	-26.25	209.1
TGV3_5	NCBI SRA	PRJNA699250	Australia	-84.915	-176.912	-25.75	203.8
TGV3_9	NCBI SRA	PRJNA699250	Australia	-84.9137	-176.883	-25.55	202.3
TN1_9	NCBI SRA	PRJNA699250	Australia	-84.9148	-176.151	-24.55	229.2
TN1-1	NCBI SRA	PRJNA699250	Australia	NA	NA	NA	NA
TN2_5	NCBI SRA	PRJNA699250	Australia	-84.9263	-176.106	-25.25	237.4
TN3_1	NCBI SRA	PRJNA699250	Australia	-84.9096	-177.022	-26.45	210.6
TN3_5	NCBI SRA	PRJNA1214840	Australia	-84.9182	-176.128	-24.95	234.4
TN3-3	NCBI SRA	PRJNA699250	Australia	-84.9135	-176.965	-26.05	206.7
VV_0	NCBI SRA	PRJNA1214840	Australia	-77.4934	160.853	-30.35	112.9
VV_B	NCBI SRA	PRJNA1214840	Australia	-77.4934	160.853	-30.35	112.9
VV_J	NCBI SRA	PRJNA1214840	Australia	-77.4934	160.853	-30.35	112.9
VV_L	NCBI SRA	PRJNA1214840	Australia	-77.4934	160.853	-30.35	112.9
WV_BA_1	NCBI SRA	PRJNA1214840	Australia	-77.4956	160.875	-30.45	114.1
WV_UNN_2	NCBI SRA	PRJNA1214840	Australia	-77.48	160.85	-30.95	104.1
WV_UNN1	NCBI SRA	PRJNA1214840	Australia	-77.48	160.85	-30.95	104.1
WV_UNN3	NCBI SRA	PRJNA1214840	Australia	-77.48	160.85	-30.95	104.1
7035	NCBI SRA	PRJNA597010	Australia	-29.002	134.686	20.35	165.1
7063	NCBI SRA	PRJNA597010	Australia	-17.507	123.735	28.25	747
7069	NCBI SRA	PRJNA597010	Australia	-22.5707	118.081	23.75	386.9
7075	NCBI SRA	PRJNA597010	Australia	-28.0505	120.546	20.95	249.7
7077	NCBI SRA	PRJNA597010	Australia	-28.0531	120.545	20.95	249.7
7081	NCBI SRA	PRJNA597010	Australia	-30.4051	121.062	18.65	317.2
7083	NCBI SRA	PRJNA597010	Australia	-32.82	116.414	15.75	740.1
7085	NCBI SRA	PRJNA597010	Australia	-32.5889	116.459	15.75	721.6
7091	NCBI SRA	PRJNA597010	Australia	-31.8633	126.983	17.25	276.2
7093	NCBI SRA	PRJNA597010	Australia	-31.4092	130.994	17.15	273.7
7827	NCBI SRA	PRJNA597010	Australia	-35.1281	150.757	17.05	1286.3
7829	NCBI SRA	PRJNA597010	Australia	-35.1537	150.754	16.95	1352.6
7831	NCBI SRA	PRJNA597010	Australia	-35.153	150.735	16.65	1357.9
7833	NCBI SRA	PRJNA597010	Australia	-35.138	150.708	16.85	1296.9
7835	NCBI SRA	PRJNA597010	Australia	-35.1984	150.695	17.05	1203.4
7837	NCBI SRA	PRJNA597010	Australia	-35.1626	150.725	16.45	1348
7839	NCBI SRA	PRJNA597010	Australia	-35.128	150.658	16.95	1153.5
7841	NCBI SRA	PRJNA597010	Australia	-35.1393	150.683	16.85	1224.1
7843	NCBI SRA	PRJNA597010	Australia	-35.1512	150.649	16.95	1143
7847	NCBI SRA	PRJNA597010	Australia	-35.1573	150.614	16.85	1130.9
7851	NCBI SRA	PRJNA597010	Australia	-35.1497	150.686	16.85	1245.4
7853	NCBI SRA	PRJNA597010	Australia	-35.163	150.673	17.05	1182.7
7855	NCBI SRA	PRJNA597010	Australia	-35.1367	150.667	16.95	1197.1
7857	NCBI SRA	PRJNA597010	Australia	-35.1618	150.633	16.95	1137
7882	NCBI SRA	PRJNA597010	Australia	-34.1178	118.761	15.15	429.9
7886	NCBI SRA	PRJNA597010	Australia	-34.1172	118.762	15.15	429.9
7888	NCBI SRA	PRJNA597010	Australia	-35.431	148.802	9.35	1045.1
7892	NCBI SRA	PRJNA597010	Australia	-34.2401	118.721	15.55	427.8
7894	NCBI SRA	PRJNA597010	Australia	-34.2416	118.721	15.65	426.6
7896	NCBI SRA	PRJNA597010	Australia	-34.0863	118.853	15.35	428.6
7898	NCBI SRA	PRJNA597010	Australia	-34.0849	118.851	15.35	428.6
7904	NCBI SRA	PRJNA597010	Australia	-34.0772	118.869	15.35	427.6
7910	NCBI SRA	PRJNA597010	Australia	-34.0939	118.86	15.35	428.8
7912	NCBI SRA	PRJNA597010	Australia	-34.0945	118.861	15.35	428.8
7916	NCBI SRA	PRJNA597010	Australia	-34.3037	118.73	15.65	432.8
7918	NCBI SRA	PRJNA597010	Australia	-34.3033	118.731	15.65	432.8
8076	NCBI SRA	PRJNA597010	Australia	-30.1816	115.212	18.95	621
8078	NCBI SRA	PRJNA597010	Australia	-30.1711	115.213	18.85	622.1
8084	NCBI SRA	PRJNA597010	Australia	-30.1119	115.259	19.05	581.2
8088	NCBI SRA	PRJNA597010	Australia	-30.041	115.02	19.95	561.3
8090	NCBI SRA	PRJNA597010	Australia	-30.0489	115.042	19.85	560.9
8108	NCBI SRA	PRJNA597010	Australia	-33.8568	119.162	15.05	443.2
8114	NCBI SRA	PRJNA597010	Australia	-34.0877	119.406	16.05	479.7
8116	NCBI SRA	PRJNA597010	Australia	-34.1677	119.576	16.45	516
8118	NCBI SRA	PRJNA597010	Australia	-34.3398	119.395	16.35	576.1
8120	NCBI SRA	PRJNA597010	Australia	-34.2165	119.304	16.05	508.6
8122	NCBI SRA	PRJNA597010	Australia	-34.1922	119.425	16.05	580.1
8124	NCBI SRA	PRJNA597010	Australia	-34.3811	119.341	16.35	582.3
8126	NCBI SRA	PRJNA597010	Australia	-33.8095	119.435	15.35	444.8
8128	NCBI SRA	PRJNA597010	Australia	-33.7284	119.722	15.35	436.1
8130	NCBI SRA	PRJNA597010	Australia	-33.6884	119.762	15.45	424.9
8132	NCBI SRA	PRJNA597010	Australia	-33.9313	120	16.55	498.5
8142	NCBI SRA	PRJNA597010	Australia	-35.8748	149.012	10.25	757.9
8144	NCBI SRA	PRJNA597010	Australia	-35.881	149.008	9.85	757
8146	NCBI SRA	PRJNA597010	Australia	-35.8811	149.008	9.85	757
8148	NCBI SRA	PRJNA597010	Australia	-35.8767	149.01	9.85	760
8150	NCBI SRA	PRJNA597010	Australia	-35.8769	149.01	9.85	760
8152	NCBI SRA	PRJNA597010	Australia	-35.8749	149.011	10.25	757.9
8162	NCBI SRA	PRJNA597010	Australia	-25.3523	131.034	22.15	305.5
8164	NCBI SRA	PRJNA597010	Australia	-25.3457	131.021	22.25	304.1
8455	NCBI SRA	PRJNA597010	Australia	-25.3119	131.085	22.35	300.1
8457	NCBI SRA	PRJNA597010	Australia	-25.3118	131.084	22.35	300.1
8459	NCBI SRA	PRJNA597010	Australia	-25.2875	130.929	22.35	300.6
8461	NCBI SRA	PRJNA597010	Australia	-25.2713	130.756	22.05	325.7
8487	NCBI SRA	PRJNA597010	Australia	-12.6489	132.374	27.65	1596.9
8489	NCBI SRA	PRJNA597010	Australia	-12.6207	132.633	27.85	1586.5
8491	NCBI SRA	PRJNA597010	Australia	-12.6208	132.634	27.85	1591.6
8493	NCBI SRA	PRJNA597010	Australia	-12.9293	132.595	27.85	1447.6
8495	NCBI SRA	PRJNA597010	Australia	-12.9028	132.631	27.75	1530.1
8497	NCBI SRA	PRJNA597010	Australia	-13.5539	132.271	26.25	1536.4
8507	NCBI SRA	PRJNA597010	Australia	-13.5165	132.458	27.35	1368.2
8509	NCBI SRA	PRJNA597010	Australia	-13.5216	132.453	27.25	1407.5
8511	NCBI SRA	PRJNA597010	Australia	-13.5183	132.445	26.85	1398.7
8513	NCBI SRA	PRJNA597010	Australia	-13.2964	132.336	27.55	1360.6
8515	NCBI SRA	PRJNA597010	Australia	-12.8233	132.798	27.65	1472.8
8517	NCBI SRA	PRJNA597010	Australia	-12.8649	132.79	27.65	1445.2
8519	NCBI SRA	PRJNA597010	Australia	-12.8654	132.819	27.15	1479.6
8521	NCBI SRA	PRJNA597010	Australia	-12.6763	132.814	27.65	1567.7
8523	NCBI SRA	PRJNA597010	Australia	-12.7061	132.843	27.55	1541.7
8525	NCBI SRA	PRJNA597010	Australia	-12.4305	132.949	27.45	1592
8527	NCBI SRA	PRJNA597010	Australia	-12.4337	132.942	27.45	1594.1
8529	NCBI SRA	PRJNA597010	Australia	-12.6733	132.482	27.85	1553.9
8531	NCBI SRA	PRJNA597010	Australia	-12.6786	132.479	27.85	1559.3
9430	NCBI SRA	PRJNA597010	Australia	-35.6016	148.951	8.55	815.4
9434	NCBI SRA	PRJNA597010	Australia	-35.6055	148.932	10.85	826.1
9436	NCBI SRA	PRJNA597010	Australia	-35.6073	148.93	10.85	826.1
9438	NCBI SRA	PRJNA597010	Australia	-35.4453	148.785	9.25	1037.2
9440	NCBI SRA	PRJNA597010	Australia	-35.4502	148.783	8.15	1002.6
9442	NCBI SRA	PRJNA597010	Australia	-35.4463	148.785	9.25	1037.2
9444	NCBI SRA	PRJNA597010	Australia	-35.3365	148.831	10.45	1001.4
9446	NCBI SRA	PRJNA597010	Australia	-35.3556	148.8	9.15	963.9
9448	NCBI SRA	PRJNA597010	Australia	-35.3952	148.823	9.25	1045.1
9450	NCBI SRA	PRJNA597010	Australia	-35.3941	148.827	9.85	1034.6
9452	NCBI SRA	PRJNA597010	Australia	-35.3929	148.815	9.15	1039
9456	NCBI SRA	PRJNA597010	Australia	-35.5252	148.776	6.65	1080.2
9458	NCBI SRA	PRJNA597010	Australia	-35.3912	148.811	8.25	1038.8
9460	NCBI SRA	PRJNA597010	Australia	-35.3719	148.845	9.95	1000.9
9462	NCBI SRA	PRJNA597010	Australia	-35.4346	148.799	9.35	1047.4
9464	NCBI SRA	PRJNA597010	Australia	-35.586	148.912	10.75	853.8
9466	NCBI SRA	PRJNA597010	Australia	-35.5906	148.909	10.75	853.8
9468	NCBI SRA	PRJNA597010	Australia	-35.4238	148.783	9.15	955
9484	NCBI SRA	PRJNA597010	Australia	-35.6083	138.261	14.15	724.3
9486	NCBI SRA	PRJNA597010	Australia	-35.2721	138.69	13.75	731
9488	NCBI SRA	PRJNA597010	Australia	-32.8285	138.033	17.05	516.3
9490	NCBI SRA	PRJNA597010	Australia	-32.3034	137.957	15.65	370.9
9492	NCBI SRA	PRJNA597010	Australia	-32.7484	138.136	14.35	400.7
9494	NCBI SRA	PRJNA597010	Australia	-33.9142	138.604	14.25	506
9496	NCBI SRA	PRJNA597010	Australia	-34.609	138.861	15.35	523
9498	NCBI SRA	PRJNA597010	Australia	-34.5769	139.006	13.25	549.4
9500	NCBI SRA	PRJNA597010	Australia	-34.6831	138.909	14.35	564.6
9502	NCBI SRA	PRJNA597010	Australia	-34.8808	138.708	15.65	703.4
9504	NCBI SRA	PRJNA597010	Australia	-34.9334	138.727	13.85	776.1
9506	NCBI SRA	PRJNA597010	Australia	-32.321	137.954	14.85	380
9508	NCBI SRA	PRJNA597010	Australia	-30.7756	138.798	15.75	268.6
9510	NCBI SRA	PRJNA597010	Australia	-31.3277	138.567	18.75	349.3
9512	NCBI SRA	PRJNA597010	Australia	-31.5439	138.595	15.95	373
9514	NCBI SRA	PRJNA597010	Australia	-33.9743	140.726	17.95	255.5
9522	NCBI SRA	PRJNA597010	Australia	-33.9727	140.727	17.95	255.5
9524	NCBI SRA	PRJNA597010	Australia	-34.0189	140.709	18.05	247.6
9526	NCBI SRA	PRJNA597010	Australia	-34.0446	140.762	18.05	244.3
9528	NCBI SRA	PRJNA597010	Australia	-34.0432	140.76	18.05	244.3
9530	NCBI SRA	PRJNA597010	Australia	-33.9569	140.719	17.85	258.4
9567	NCBI SRA	PRJNA597010	Australia	-41.5324	145.896	7.45	2007.3
9571	NCBI SRA	PRJNA597010	Australia	-41.5554	145.881	7.55	2037.9
9576	NCBI SRA	PRJNA597010	Australia	-42.0436	146.303	6.45	1642.2
9586	NCBI SRA	PRJNA597010	Australia	-41.183	148.029	9.25	1117.5
9588	NCBI SRA	PRJNA597010	Australia	-41.1835	148.032	9.15	1124.4
10714	NCBI SRA	PRJNA597010	Australia	-34.0597	140.696	17.95	251
10716	NCBI SRA	PRJNA597010	Australia	-34.0562	140.735	18.05	244.3
10718	NCBI SRA	PRJNA597010	Australia	-34.0371	140.706	18.05	247.4
10720	NCBI SRA	PRJNA597010	Australia	-33.9556	140.719	17.85	258.4
12426	NCBI SRA	PRJNA597010	Australia	-42.1062	148.341	13.15	741
12428	NCBI SRA	PRJNA597010	Australia	-42.1058	148.337	13.15	741
12432	NCBI SRA	PRJNA597010	Australia	-42.1738	148.279	13.15	645.4
12446	NCBI SRA	PRJNA597010	Australia	-42.6735	146.625	5.35	1249.3
12447	NCBI SRA	PRJNA597010	Australia	-42.6793	146.671	8.05	1105.6
12459	NCBI SRA	PRJNA597010	Australia	-35.4236	148.799	8.75	1021.6
12461	NCBI SRA	PRJNA597010	Australia	-35.4237	148.798	8.75	1021.6
12463	NCBI SRA	PRJNA597010	Australia	-35.4239	148.798	8.75	1021.6
12465	NCBI SRA	PRJNA597010	Australia	-35.4214	148.799	8.75	1021.6
12467	NCBI SRA	PRJNA597010	Australia	-35.4237	148.796	8.75	1021.6
12469	NCBI SRA	PRJNA597010	Australia	-35.4235	148.797	8.75	1021.6
12471	NCBI SRA	PRJNA597010	Australia	-35.4239	148.797	8.75	1021.6
12473	NCBI SRA	PRJNA597010	Australia	-35.4233	148.797	8.75	1021.6
12475	NCBI SRA	PRJNA597010	Australia	-35.4239	148.797	8.75	1021.6
12477	NCBI SRA	PRJNA597010	Australia	-35.4226	148.796	8.75	1021.6
12479	NCBI SRA	PRJNA597010	Australia	-35.4232	148.796	8.75	1021.6
12481	NCBI SRA	PRJNA597010	Australia	-32.526	142.219	18.55	248.4
12483	NCBI SRA	PRJNA597010	Australia	-29.0557	141.898	21.05	215.4
12485	NCBI SRA	PRJNA597010	Australia	-29.0359	141.353	21.55	187.7
12487	NCBI SRA	PRJNA597010	Australia	-29.9456	144.112	20.55	285.7
12489	NCBI SRA	PRJNA597010	Australia	-30.395	142.718	20.55	240.5
12491	NCBI SRA	PRJNA597010	Australia	-35.881	149.008	9.85	757
12493	NCBI SRA	PRJNA597010	Australia	-35.8811	149.008	9.85	757
12495	NCBI SRA	PRJNA597010	Australia	-35.8767	149.01	9.85	760
12497	NCBI SRA	PRJNA597010	Australia	-35.8769	149.01	9.85	760
12560	NCBI SRA	PRJNA597010	Australia	-35.881	149.008	9.85	757
12562	NCBI SRA	PRJNA597010	Australia	-35.8811	149.008	9.85	757
12564	NCBI SRA	PRJNA597010	Australia	-35.8767	149.01	9.85	760
12566	NCBI SRA	PRJNA597010	Australia	-35.8769	149.01	9.85	760
12568	NCBI SRA	PRJNA597010	Australia	-35.8749	149.011	10.25	757.9
12570	NCBI SRA	PRJNA597010	Australia	-35.8748	149.012	10.25	757.9
12572	NCBI SRA	PRJNA597010	Australia	-35.881	149.008	9.85	757
12574	NCBI SRA	PRJNA597010	Australia	-35.8811	149.008	9.85	757
12576	NCBI SRA	PRJNA597010	Australia	-35.8767	149.01	9.85	760
12578	NCBI SRA	PRJNA597010	Australia	-35.8769	149.01	9.85	760
12580	NCBI SRA	PRJNA597010	Australia	-35.8749	149.011	10.25	757.9
12582	NCBI SRA	PRJNA597010	Australia	-35.8748	149.012	10.25	757.9
12816	NCBI SRA	PRJNA597010	Australia	-16.1034	145.448	24.05	3515.7
12818	NCBI SRA	PRJNA597010	Australia	-16.103	145.447	24.05	3515.7
12819	NCBI SRA	PRJNA597010	Australia	-16.1034	145.448	24.05	3515.7
12824	NCBI SRA	PRJNA597010	Australia	-17.1211	145.631	20.45	2002.9
12828	NCBI SRA	PRJNA597010	Australia	-17.1036	145.612	19.45	1912.2
12830	NCBI SRA	PRJNA597010	Australia	-17.0921	145.62	18.65	1958.9
12834	NCBI SRA	PRJNA597010	Australia	-27.3871	152.879	19.75	1068.4
12838	NCBI SRA	PRJNA597010	Australia	-27.6327	153.083	19.65	1011.8
12876	NCBI SRA	PRJNA597010	Australia	-14.1952	135.719	26.35	1014.3
12878	NCBI SRA	PRJNA597010	Australia	-12.9326	135.202	26.55	1306.7
12880	NCBI SRA	PRJNA597010	Australia	-12.5092	135.81	26.35	1536.1
12882	NCBI SRA	PRJNA597010	Australia	-13.5212	134.506	26.25	1101.5
12884	NCBI SRA	PRJNA597010	Australia	-36.6732	145.029	14.65	534.4
12891	NCBI SRA	PRJNA597010	Australia	-37.252	144.054	12.65	728.9
12897	NCBI SRA	PRJNA597010	Australia	-34.0036	140.588	17.85	257
12899	NCBI SRA	PRJNA597010	Australia	-34.098	140.352	17.45	272.1
12901	NCBI SRA	PRJNA597010	Australia	-33.9716	140.728	17.95	255.5
12903	NCBI SRA	PRJNA597010	Australia	-43.0951	146.654	11.35	1265.3
12939	NCBI SRA	PRJNA597010	Australia	-13.4082	135.776	26.45	1254.5
13268	NCBI SRA	PRJNA597010	Australia	-39.935	144.12	13.45	980.3
13270	NCBI SRA	PRJNA597010	Australia	-39.8927	144.082	13.65	956.8
13729	NCBI SRA	PRJNA597010	Australia	-30.1919	120.655	19.05	308.1
13733	NCBI SRA	PRJNA597010	Australia	-30.1919	120.643	19.05	311.4
13735	NCBI SRA	PRJNA597010	Australia	-30.1944	120.634	19.05	314.7
13906	NCBI SRA	PRJNA597010	Australia	-35.8748	149.012	10.25	757.9
14181	NCBI SRA	PRJNA597010	Australia	-24.8383	147.781	17.95	715.9
14183	NCBI SRA	PRJNA597010	Australia	-24.8538	147.521	18.85	750.7
14185	NCBI SRA	PRJNA597010	Australia	-41.6556	145.082	12.25	1740.1
14187	NCBI SRA	PRJNA597010	Australia	-41.5836	145.093	11.25	1820.5
19453	NCBI SRA	PRJNA597010	Australia	-33.6096	150.737	17.25	918
19455	NCBI SRA	PRJNA597010	Australia	-33.6101	150.737	17.25	918
19457	NCBI SRA	PRJNA597010	Australia	-33.6123	150.739	17.25	918
19459	NCBI SRA	PRJNA597010	Australia	-33.6129	150.738	17.25	918
19461	NCBI SRA	PRJNA597010	Australia	-33.6126	150.738	17.25	918
19463	NCBI SRA	PRJNA597010	Australia	-33.6157	150.736	17.25	918
19465	NCBI SRA	PRJNA597010	Australia	-33.6162	150.736	17.25	918
19467	NCBI SRA	PRJNA597010	Australia	-33.6174	150.736	17.25	917.6
19475	NCBI SRA	PRJNA597010	Australia	-33.6213	150.735	17.25	917.6
19477	NCBI SRA	PRJNA597010	Australia	-33.6208	150.736	17.25	917.6
19479	NCBI SRA	PRJNA597010	Australia	-33.6152	150.723	17.25	926.5
19481	NCBI SRA	PRJNA597010	Australia	-33.6158	150.725	17.25	920.8
19483	NCBI SRA	PRJNA597010	Australia	-33.6135	150.725	17.25	920.8
19485	NCBI SRA	PRJNA597010	Australia	-33.6129	150.73	17.25	920.8
19487	NCBI SRA	PRJNA597010	Australia	-33.6046	150.73	17.25	922.9
19489	NCBI SRA	PRJNA597010	Australia	-33.6052	150.73	17.25	922.9
19491	NCBI SRA	PRJNA597010	Australia	-33.6062	150.73	17.25	922.9
19493	NCBI SRA	PRJNA597010	Australia	-33.6094	150.731	17.25	920.8
19495	NCBI SRA	PRJNA597010	Australia	-33.6095	150.732	17.25	920.8
19497	NCBI SRA	PRJNA597010	Australia	-33.609	150.725	17.25	920.8
19499	NCBI SRA	PRJNA597010	Australia	-33.6113	150.728	17.25	920.8
19501	NCBI SRA	PRJNA597010	Australia	-33.6116	150.726	17.25	920.8
19503	NCBI SRA	PRJNA597010	Australia	-33.6088	150.723	17.25	926.5
19505	NCBI SRA	PRJNA597010	Australia	-33.6145	150.729	17.25	920.8
19507	NCBI SRA	PRJNA597010	Australia	-33.6101	150.72	17.25	926.5
19511	NCBI SRA	PRJNA597010	Australia	-33.6125	150.721	17.25	926.5
19515	NCBI SRA	PRJNA597010	Australia	-33.6157	150.722	17.25	926.5
19517	NCBI SRA	PRJNA597010	Australia	-33.6174	150.733	17.25	919.8
138511	NCBI SRA	PRJNA597010	Australia	-35.5171	142.021	16.25	314.6
138513	NCBI SRA	PRJNA597010	Australia	-36.5699	141.337	14.55	463.4
138515	NCBI SRA	PRJNA597010	Australia	-36.4066	141.961	14.95	374.5
138524	NCBI SRA	PRJNA597010	Australia	-41.0368	147.008	12.85	837.7
138526	NCBI SRA	PRJNA597010	Australia	-40.9994	147.061	13.25	840.9
138528	NCBI SRA	PRJNA597010	Australia	-40.9987	147.061	13.25	840.9
138530	NCBI SRA	PRJNA597010	Australia	-40.9918	147.063	13.25	840.9
138532	NCBI SRA	PRJNA597010	Australia	-41.0367	147.008	12.85	837.7
138538	NCBI SRA	PRJNA597010	Australia	-41.0298	147.009	12.95	842.1
138543	NCBI SRA	PRJNA597010	Australia	-41.0395	146.992	12.95	835
138545	NCBI SRA	PRJNA597010	Australia	-41.0402	146.992	12.95	835
138590	NCBI SRA	PRJNA597010	Australia	-14.1029	136.584	26.35	1149.1
138594	NCBI SRA	PRJNA597010	Australia	-14.2307	136.817	26.45	1060.4
138607	NCBI SRA	PRJNA597010	Australia	-13.9834	136.481	26.45	1155.2
401548	NCBI SRA	PRJNA597010	Australia	-34.0488	150.732	16.75	758.8
401549	NCBI SRA	PRJNA597010	Australia	-34.0494	150.732	16.75	758.8
401550	NCBI SRA	PRJNA597010	Australia	-34.0494	150.731	16.75	758.8
401551	NCBI SRA	PRJNA597010	Australia	-34.0492	150.733	16.75	758.8
401552	NCBI SRA	PRJNA597010	Australia	-33.77	150.866	17.15	879.3
401553	NCBI SRA	PRJNA597010	Australia	-34.0491	150.73	16.75	758.8
401554	NCBI SRA	PRJNA597010	Australia	-33.775	150.859	17.15	879.3
401555	NCBI SRA	PRJNA597010	Australia	-33.7739	150.861	17.15	879.3
401556	NCBI SRA	PRJNA597010	Australia	-33.6137	150.882	17.25	907.8
401557	NCBI SRA	PRJNA597010	Australia	-33.6154	150.879	17.25	907.8
401558	NCBI SRA	PRJNA597010	Australia	-33.614	150.879	17.25	907.8
401559	NCBI SRA	PRJNA597010	Australia	-33.6513	150.796	17.25	921.6
401560	NCBI SRA	PRJNA597010	Australia	-33.6118	150.88	17.25	907.8
401561	NCBI SRA	PRJNA597010	Australia	-33.6095	150.882	17.25	907.8
401562	NCBI SRA	PRJNA597010	Australia	-33.6131	150.879	17.25	907.8
401563	NCBI SRA	PRJNA597010	Australia	-33.6748	150.751	17.15	921.9
401564	NCBI SRA	PRJNA597010	Australia	-33.6963	150.715	17.05	915.4
401565	NCBI SRA	PRJNA597010	Australia	-33.6969	150.715	17.05	915.4
401566	NCBI SRA	PRJNA597010	Australia	-33.6957	150.725	17.05	909
401567	NCBI SRA	PRJNA597010	Australia	-33.6933	150.721	17.05	910
401568	NCBI SRA	PRJNA597010	Australia	-33.6765	150.753	17.05	920.4
401569	NCBI SRA	PRJNA597010	Australia	-33.7366	151.159	16.95	1178.4
401570	NCBI SRA	PRJNA597010	Australia	-33.7362	151.157	16.95	1169.3
401571	NCBI SRA	PRJNA597010	Australia	-33.7535	151.062	16.95	1043.7
401572	NCBI SRA	PRJNA597010	Australia	-33.6547	150.746	17.25	920.5
401573	NCBI SRA	PRJNA597010	Australia	-33.7359	151.156	16.95	1169.3
401574	NCBI SRA	PRJNA597010	Australia	-33.7375	151.155	16.95	1169.3
401575	NCBI SRA	PRJNA597010	Australia	-33.6539	150.745	17.25	920.5
401576	NCBI SRA	PRJNA597010	Australia	-33.6529	150.801	17.15	918.8
401577	NCBI SRA	PRJNA597010	Australia	-33.6512	150.798	17.25	921.6
401578	NCBI SRA	PRJNA597010	Australia	-33.6533	150.745	17.25	920.5
401579	NCBI SRA	PRJNA597010	Australia	-33.6537	150.746	17.25	920.5
401580	NCBI SRA	PRJNA597010	Australia	-33.7498	151.056	16.65	1042.1
401581	NCBI SRA	PRJNA597010	Australia	-33.7305	151.107	16.75	1138.4
401582	NCBI SRA	PRJNA597010	Australia	-33.7305	151.102	16.75	1138.4
401583	NCBI SRA	PRJNA597010	Australia	-33.7347	151.142	16.95	1159.3
401584	NCBI SRA	PRJNA597010	Australia	-33.7478	151.04	16.85	1000.1
401585	NCBI SRA	PRJNA597010	Australia	-33.7415	151.038	16.85	1000.1
401586	NCBI SRA	PRJNA597010	Australia	-33.8007	150.666	16.85	911.7
401587	NCBI SRA	PRJNA597010	Australia	-33.8028	150.678	16.85	893.6
401588	NCBI SRA	PRJNA597010	Australia	-33.797	150.671	16.85	909.7
401589	NCBI SRA	PRJNA597010	Australia	-33.7964	150.67	16.85	909.7
401590	NCBI SRA	PRJNA597010	Australia	-33.8003	150.67	16.85	909.7
401591	NCBI SRA	PRJNA597010	Australia	-33.7408	151.036	16.55	1013.6
401592	NCBI SRA	PRJNA597010	Australia	-33.7412	151.037	16.55	1013.6
401593	NCBI SRA	PRJNA597010	Australia	-33.7424	151.037	16.85	1000.1
401594	NCBI SRA	PRJNA597010	Australia	-33.7409	151.062	16.55	1076.5
401595	NCBI SRA	PRJNA597010	Australia	-33.7391	151.133	16.95	1141.3
401596	NCBI SRA	PRJNA597010	Australia	-33.5947	150.626	15.55	1141.8
401598	NCBI SRA	PRJNA597010	Australia	-33.5267	150.566	14.75	1105.5
401600	NCBI SRA	PRJNA597010	Australia	-33.5788	150.365	12.45	1018.8
401602	NCBI SRA	PRJNA597010	Australia	-33.2204	150.027	12.65	790
401604	NCBI SRA	PRJNA597010	Australia	-33.3294	150.14	11.15	855.2
401606	NCBI SRA	PRJNA597010	Australia	-33.311	150.251	11.55	907
401608	NCBI SRA	PRJNA597010	Australia	-33.6479	150.319	11.65	1177.2
401610	NCBI SRA	PRJNA597010	Australia	-33.705	150.456	13.65	1157.1
401612	NCBI SRA	PRJNA597010	Australia	-34.5669	150.656	15.45	1281.7
401614	NCBI SRA	PRJNA597010	Australia	-34.402	150.843	15.85	1212.8
401616	NCBI SRA	PRJNA597010	Australia	-34.4029	150.842	15.85	1212.8
401618	NCBI SRA	PRJNA597010	Australia	-34.4036	150.841	15.15	1208.4
401620	NCBI SRA	PRJNA597010	Australia	-34.1485	151.031	17.15	1138.1
401622	NCBI SRA	PRJNA597010	Australia	-33.7464	151.039	16.85	1000.1
401624	NCBI SRA	PRJNA597010	Australia	-33.5857	151.284	17.25	1227.5
401626	NCBI SRA	PRJNA597010	Australia	-33.3731	151.333	17.05	1330.1
401628	NCBI SRA	PRJNA597010	Australia	-33.2644	151.292	16.35	1209
401630	NCBI SRA	PRJNA597010	Australia	-32.5136	152.327	18.45	1228.6
401632	NCBI SRA	PRJNA597010	Australia	-32.1227	151.682	11.85	1421.1
401634	NCBI SRA	PRJNA597010	Australia	-31.9817	151.816	13.65	1155.2
401636	NCBI SRA	PRJNA597010	Australia	-30.8367	152.988	18.75	1322.1
401638	NCBI SRA	PRJNA597010	Australia	-30.8315	152.989	18.75	1343.3
401640	NCBI SRA	PRJNA597010	Australia	-30.6341	153.002	18.65	1458.1
401642	NCBI SRA	PRJNA597010	Australia	-30.3214	152.972	17.65	1907.3
401644	NCBI SRA	PRJNA597010	Australia	-30.361	152.795	14.25	1842.4
401646	NCBI SRA	PRJNA597010	Australia	-30.362	152.794	14.25	1842.4
401648	NCBI SRA	PRJNA597010	Australia	-30.3665	152.73	14.45	1912.8
401650	NCBI SRA	PRJNA597010	Australia	-30.3655	152.731	14.05	1917.3
401652	NCBI SRA	PRJNA597010	Australia	-31.9004	150.785	15.95	734.6
401654	NCBI SRA	PRJNA597010	Australia	-32.45	150.267	16.45	661.4
401656	NCBI SRA	PRJNA597010	Australia	-32.3984	150.269	17.25	605.1
401658	NCBI SRA	PRJNA597010	Australia	-32.4029	150.272	17.05	610.1
401660	NCBI SRA	PRJNA597010	Australia	-33.0839	150.228	15.65	616.1
401662	NCBI SRA	PRJNA597010	Australia	-32.2394	148.363	17.45	523.6
401664	NCBI SRA	PRJNA597010	Australia	-31.9733	148.037	17.85	505.5
401666	NCBI SRA	PRJNA597010	Australia	-31.5209	147.209	18.55	463.3
401668	NCBI SRA	PRJNA597010	Australia	-31.5616	146.504	17.95	450.5
401669	NCBI SRA	PRJNA597010	Australia	-31.5109	145.8	18.45	366.5
401670	NCBI SRA	PRJNA597010	Australia	-31.4914	144.183	19.45	252.8
401672	NCBI SRA	PRJNA597010	Australia	-31.4869	144.19	19.35	256.7
401673	NCBI SRA	PRJNA597010	Australia	-31.6086	144.247	19.55	256.6
401675	NCBI SRA	PRJNA597010	Australia	-31.628	144.201	19.55	250.9
401677	NCBI SRA	PRJNA597010	Australia	-31.3179	144.364	19.85	268.1
401679	NCBI SRA	PRJNA597010	Australia	-31.3325	144.367	19.85	269
agri0_S25_trimmomatic_1P.fastq.paired.sylsp	MGRast	mgp80869	United States	39.8622	-75.7834	12.35	1213.9
BONA_001-O-20230710-COMP-DNA1	Joint Genome Institute (JGI) data portal	JGI_ID 509938	United States	65.1744	-147.478	-2.75	595.3
BONA_002-O-20230711-COMP-DNA1	Joint Genome Institute (JGI) data portal	JGI_ID 509938	United States	65.1635	-147.527	-2.85	630.5
BONA_084-O-20230713-COMP-DNA1	Joint Genome Institute (JGI) data portal	JGI_ID 509938	United States	65.1552	-147.513	-2.35	599.1
bslt_0_S20_trimmomatic_1P.fastq.paired.sylsp	MGRast	mgp80869	United States	43.1171	-116.726	6.15	560.5
ctna_0_S21_trimmomatic_1P.fastq.paired.sylsp	MGRast	mgp80869	United States	32.4293	-110.77	9.55	582.2
DCFS_062-O-20230725-COMP-DNA1	Joint Genome Institute (JGI) data portal	JGI_ID 509938	United States	47.1623	-99.1103	4.75	512.5
DCFS_063-O-20230725-COMP-DNA1	Joint Genome Institute (JGI) data portal	JGI_ID 509938	United States	47.1647	-99.1107	4.75	512.5
DEJU_002-O-20230629-COMP-DNA1	Joint Genome Institute (JGI) data portal	JGI_ID 509938	United States	63.8796	-145.72	-1.85	617.9
DEJU_006-O-20230628-COMP-DNA1	Joint Genome Institute (JGI) data portal	JGI_ID 509938	United States	63.8352	-145.748	-2.05	650.5
DEJU_014-O-20230628-COMP-DNA1	Joint Genome Institute (JGI) data portal	JGI_ID 509938	United States	63.8311	-145.748	-2.05	652
DEJU_045-O-20230626-COMP-DNA1	Joint Genome Institute (JGI) data portal	JGI_ID 509938	United States	63.8809	-145.743	-1.85	632.4
DEJU_046-O-20230626-COMP-DNA1	Joint Genome Institute (JGI) data portal	JGI_ID 509938	United States	63.8778	-145.753	-1.85	638.7
DEJU_047-O-20230626-COMP-DNA1	Joint Genome Institute (JGI) data portal	JGI_ID 509938	United States	63.8822	-145.739	-1.85	626.9
DEJU_048-O-20230626-COMP-DNA1	Joint Genome Institute (JGI) data portal	JGI_ID 509938	United States	63.8812	-145.753	-1.85	638.7
flud_0_S18_trimmomatic_1P.fastq.paired.sylsp	MGRast	mgp80869	United States	39.8625	-75.783	12.35	1213.9
garn0_S26_trimmomatic_1P.fastq.paired.sylsp	MGRast	mgp80869	United States	40.6949	-77.9199	8.95	1249.1
goos_0_S19_trimmomatic_1P.fastq.paired.sylsp	MGRast	mgp80869	United States	40.4374	-88.5552	11.05	1019.8
grnt0_S12_trimmomatic_1P.fastq.paired.sylsp	MGRast	mgp80869	United States	43.1927	-116.811	7.75	516.1
hard0_S3_trimmomatic_1P.fastq.paired.sylsp	MGRast	mgp80869	United States	34.6064	-81.7234	16.45	1209.3
HARV_001-O-20230705-COMP-DNA1	Joint Genome Institute (JGI) data portal	JGI_ID 509938	United States	42.4242	-72.2583	9.15	1094
HARV_002-O-20230706-COMP-DNA1	Joint Genome Institute (JGI) data portal	JGI_ID 509938	United States	42.4786	-72.2596	9.05	1086.9
HARV_004-O-20230705-COMP-DNA1	Joint Genome Institute (JGI) data portal	JGI_ID 509938	United States	42.4271	-72.2297	9.15	1116.5
HARV_005-O-20230710-COMP-DNA1	Joint Genome Institute (JGI) data portal	JGI_ID 509938	United States	42.4895	-72.2752	9.15	1104.4
HARV_013-O-20230704-COMP-DNA1	Joint Genome Institute (JGI) data portal	JGI_ID 509938	United States	42.3923	-72.2546	9.25	1110.2
HARV_021-O-20230706-COMP-DNA1	Joint Genome Institute (JGI) data portal	JGI_ID 509938	United States	42.4524	-72.2505	9.15	1087.1
icac0_S11_trimmomatic_1P.fastq.paired.sylsp	MGRast	mgp80869	United States	18.2814	-65.7909	22.55	2995.8
lvrd_0_S22_trimmomatic_1P.fastq.paired.sylsp	MGRast	mgp80869	United States	18.3237	-65.8185	23.95	2870.4
mead0_S27_trimmomatic_1P.fastq.paired.sylsp	MGRast	mgp80869	United States	40.021	-105.48	2.45	560
MLBS_002-O-20230712-COMP-DNA1	Joint Genome Institute (JGI) data portal	JGI_ID 509938	United States	37.3721	-80.5243	8.45	1373.9
MLBS_007-O-20230710-COMP-DNA1	Joint Genome Institute (JGI) data portal	JGI_ID 509938	United States	37.4279	-80.5718	10.45	1283.3
MLBS_061-O-20230711-COMP-DNA1	Joint Genome Institute (JGI) data portal	JGI_ID 509938	United States	37.3766	-80.5198	8.65	1377.2
NIWO_001-O-20230726-COMP-DNA1	Joint Genome Institute (JGI) data portal	JGI_ID 509938	United States	40.0423	-105.559	-1.35	950.4
NIWO_002-O-20230726-COMP-DNA1	Joint Genome Institute (JGI) data portal	JGI_ID 509938	United States	40.0411	-105.547	0.35	817.5
NIWO_005-O-20230726-COMP-DNA1	Joint Genome Institute (JGI) data portal	JGI_ID 509938	United States	40.0437	-105.57	-1.35	987.1
NIWO_040-O-20230724-COMP-DNA1	Joint Genome Institute (JGI) data portal	JGI_ID 509938	United States	40.0465	-105.585	-1.55	1067.3
nslp_0_S25_trimmomatic_1P.fastq.paired.sylsp	MGRast	mgp80869	United States	40.0125	-105.469	3.05	527.3
ORNL_004-O-20230628-COMP-DNA1	Joint Genome Institute (JGI) data portal	JGI_ID 509938	United States	35.9079	-84.2752	15.15	1371.2
pine_0_S26_trimmomatic_1P.fastq.paired.sylsp	MGRast	mgp80869	United States	34.6074	-81.7228	16.45	1209.3
prar0_S56_trimmomatic_1P.fastq.paired.sylsp	MGRast	mgp80869	United States	40.4275	-88.6032	11.05	1026.4
prov_0_S23_trimmomatic_1P.fastq.paired.sylsp	MGRast	mgp80869	United States	37.0675	-119.195	7.15	1316.5
PUUM_007-O-20230111-COMP-DNA1	Joint Genome Institute (JGI) data portal	JGI_ID 509938	United States	19.5542	-155.229	16.65	3970.5
PUUM_015-O-20230111-COMP-DNA1	Joint Genome Institute (JGI) data portal	JGI_ID 509938	United States	19.561	-155.25	16.35	3854.3
scst0_S43_trimmomatic_1P.fastq.paired.sylsp	MGRast	mgp80869	United States	32.4263	-110.761	9.85	588.5
shal_0_S24_trimmomatic_1P.fastq.paired.sylsp	MGRast	mgp80869	United States	40.664	-77.9064	10.25	1042.2
sjer0_S16_trimmomatic_1P.fastq.paired.sylsp	MGRast	mgp80869	United States	37.1088	-119.731	16.15	599.8
TOOL_041-O-20230717-COMP-DNA1	Joint Genome Institute (JGI) data portal	JGI_ID 509938	United States	68.6667	-149.37	-10.15	465.9
WREF_007-O-20230710-COMP-DNA1	Joint Genome Institute (JGI) data portal	JGI_ID 509938	United States	45.8502	-121.99	8.45	2615.6
WREF_071-O-20230710-COMP-DNA1	Joint Genome Institute (JGI) data portal	JGI_ID 509938	United States	45.829	-121.959	9.45	2512.9
WREF_072-O-20230712-COMP-DNA1	Joint Genome Institute (JGI) data portal	JGI_ID 509938	United States	45.8243	-121.966	9.45	2556.5
AC18-PP-2-5	Joint Genome Institute (JGI) data portal	JGI project 3300061561	Atacama	-24.0949	-70.0281	19.25	4.9
A1_420_t	Joint Genome Institute (JGI) data portal	JGI project 3300061561	Atacama	-24.0949	-70.0281	19.25	4.9
A1_360_390_e	Joint Genome Institute (JGI) data portal	JGI project 3300061561	Atacama	-24.0949	-70.0281	19.25	4.9
A1_20_t	Joint Genome Institute (JGI) data portal	JGI project 3300061561	Atacama	-24.0949	-70.0281	19.25	4.9
A1_200_220_t	Joint Genome Institute (JGI) data portal	JGI project 3300061561	Atacama	-24.0949	-70.0281	19.25	4.9
A1_10_t	Joint Genome Institute (JGI) data portal	JGI project 3300061561	Atacama	-24.0949	-70.0281	19.25	4.9
AC19-SPD-10-15-F1	Joint Genome Institute (JGI) data portal	JGI project 3300061561	Atacama	-24.0949	-70.0281	19.25	4.9
A1_260_t	Joint Genome Institute (JGI) data portal	JGI project 3300061561	Atacama	-24.0949	-70.0281	19.25	4.9
SAMN21557303	NCBI SRA	PRJNA765386	China	41	96	7.45	82.3
SAMN21557302	NCBI SRA	PRJNA765386	China	41	96	7.45	82.3
SAMN21557301	NCBI SRA	PRJNA765386	China	40	94	11.45	28.1
SAMN21557300	NCBI SRA	PRJNA765386	China	40	96	6.95	142.2
SAMN21557299	NCBI SRA	PRJNA765386	China	41	97	5.55	95.8
SAMN21557335	NCBI SRA	PRJNA765386	China	44	122	7.55	373.3
SAMN21557334	NCBI SRA	PRJNA765386	China	45	122	6.65	385.6
SAMN21557298	NCBI SRA	PRJNA765386	China	40	98	5.45	94.6
SAMN21557333	NCBI SRA	PRJNA765386	China	46	122	5.25	473.9
SAMN21557332	NCBI SRA	PRJNA765386	China	47	122	3.05	522
SAMN21557331	NCBI SRA	PRJNA765386	China	49	121	-0.75	447.3
SAMN21557330	NCBI SRA	PRJNA765386	China	50	121	-2.35	473.8
SAMN21557329	NCBI SRA	PRJNA765386	China	34	122	14.65	999.4
SAMN21557328	NCBI SRA	PRJNA765386	China	36	110	10.25	718.1
SAMN21557327	NCBI SRA	PRJNA765386	China	37	110	10.75	432
SAMN21557326	NCBI SRA	PRJNA765386	China	39	110	8.35	386.7
SAMN21557325	NCBI SRA	PRJNA765386	China	40	109	6.45	316.7
SAMN21557324	NCBI SRA	PRJNA765386	China	33	92	-7.25	554.5
SAMN21557297	NCBI SRA	PRJNA765386	China	39	101	5.15	205.3
SAMN21557323	NCBI SRA	PRJNA765386	China	32	92	-5.05	847.9
SAMN21557322	NCBI SRA	PRJNA765386	China	32	92	-5.05	847.9
SAMN21557321	NCBI SRA	PRJNA765386	China	32	93	-4.55	679.2
SAMN21557320	NCBI SRA	PRJNA765386	China	32	94	-4.45	810.1
SAMN21557319	NCBI SRA	PRJNA765386	China	32	95	-8.85	1215.9
SAMN21557318	NCBI SRA	PRJNA765386	China	31	96	-7.95	1212.4
SAMN21557317	NCBI SRA	PRJNA765386	China	31	97	-2.05	1008.6
SAMN21557316	NCBI SRA	PRJNA765386	China	31	98	-3.05	1244.7
SAMN21557315	NCBI SRA	PRJNA765386	China	32	99	-2.65	1010.8
SAMN21557314	NCBI SRA	PRJNA765386	China	30	101	6.35	953.6
SAMN21557296	NCBI SRA	PRJNA765386	China	38	102	1.55	245.9
SAMN21557313	NCBI SRA	PRJNA765386	China	30	102	-1.75	1562
SAMN21557312	NCBI SRA	PRJNA765386	China	29	102	7.95	1628.3
SAMN21557311	NCBI SRA	PRJNA765386	China	28	102	10.35	1876.9
SAMN21557310	NCBI SRA	PRJNA765386	China	27	103	6.25	1265.1
SAMN21557309	NCBI SRA	PRJNA765386	China	27	103	6.25	1265.1
SAMN21557308	NCBI SRA	PRJNA765386	China	27	104	12.05	858.3
SAMN21557307	NCBI SRA	PRJNA765386	China	27	105	12.85	1000
SAMN21557305	NCBI SRA	PRJNA765386	China	26	107	16.15	1546.7
SAMN21557306	NCBI SRA	PRJNA765386	China	26	106	13.55	1713.6
SAMN21557304	NCBI SRA	PRJNA765386	China	25	108	19.65	2030.4
SAMN21557295	NCBI SRA	PRJNA765386	China	39	103	9.05	118.4
SAMN32579836	NCBI SRA	PRJNA917667	Alpine	46.31	10.02	0.05	1652.8
SAMN32579835	NCBI SRA	PRJNA917667	Alpine	46.31	10.02	0.05	1652.8
SAMN32579834	NCBI SRA	PRJNA917667	Alpine	46.31	10.02	0.05	1652.8
SAMN32579831	NCBI SRA	PRJNA917667	Alpine	81.36	-16.4	-17.05	554
SAMN32579830	NCBI SRA	PRJNA917667	Alpine	81.36	-16.4	-17.05	554
SAMN32579829	NCBI SRA	PRJNA917667	Alpine	81.36	-16.4	-17.05	554
SAMN32579835	NCBI SRA	PRJNA945601	Arctic	76	17	-2.35	460.4
SAMN32579834	NCBI SRA	PRJNA945601	Arctic	77	17	-6.85	823.4
SAMN33790529	NCBI SRA	PRJNA945601	Arctic	77	17	-6.85	823.4
SAMN33790528	NCBI SRA	PRJNA945601	Arctic	77	17	-6.85	823.4
SAMN33790533	NCBI SRA	PRJNA945601	Arctic	78	15	-7.95	783
SAMN33790532	NCBI SRA	PRJNA945601	Arctic	76	15	-1.35	504
SAMN37486294	NCBI SRA	SRR26268950	Arctic	78.8955	12.0594	-6.45	814.4
SAMN37486295	NCBI SRA	SRR26268949	Arctic	78.8963	12.0611	-6.45	814.4
SAMN37486293	NCBI SRA	PRJNA1019501	Arctic	78.9083	11.832	-5.85	776.2
SAMN37486292	NCBI SRA	PRJNA1019501	Arctic	78.906451	11.8285	-6.15	837.5
SAMN37486299	NCBI SRA	PRJNA1019501	Arctic	78.9488833	12.4337	-6.95	663.5
SAMN37486298	NCBI SRA	PRJNA1019501	Arctic	78.13495	16.141	-8.95	496.6
SAMN37486297	NCBI SRA	PRJNA1019501	Arctic	78.9978	12.46	-7.15	703.1
SAMN37486296	NCBI SRA	PRJNA1019501	Arctic	78.90258	12.0672	-6.15	764.4
SAMN37486291	NCBI SRA	PRJNA1019501	Arctic	78.9038	11.8272	-6.15	837.5
SAMN38204091	NCBI SRA	PRJNA1037019	Tibetan Permafrost	35.49	99.5	-6.35	874.9
SAMN38204090	NCBI SRA	PRJNA1037019	Tibetan Permafrost	34.67	99.12	-5.75	880.5
SAMN38204088	NCBI SRA	PRJNA1037019	Tibetan Permafrost	34.2	99.24	-3.55	747.9
SAMN38204087	NCBI SRA	PRJNA1037019	Tibetan Permafrost	34.8	99.06	-7.25	977.9
SAMN38204086	NCBI SRA	PRJNA1037019	Tibetan Permafrost	35.06	98.69	-6.75	836.8
SAMN21557306	NCBI SRA	PRJNA1037019	Tibetan Permafrost	26	106	13.55	1713.6
SAMN38204085	NCBI SRA	PRJNA1037019	Tibetan Permafrost	34.02	97.54	-6.15	795.7
SAMN38204103	NCBI SRA	PRJNA1037019	Tibetan Permafrost	35.62	94.07	-7.05	450.8
SAMN38204102	NCBI SRA	PRJNA1037019	Tibetan Permafrost	35.18	93.04	-4.85	436.7
SAMN38204084	NCBI SRA	PRJNA1037019	Tibetan Permafrost	34.44	97.94	-4.65	736.2
SAMN38204101	NCBI SRA	PRJNA1037019	Tibetan Permafrost	34.86	92.94	-4.35	435.8
SAMN38204100	NCBI SRA	PRJNA1037019	Tibetan Permafrost	34.69	92.91	-6.05	606.1
SAMN38204099	NCBI SRA	PRJNA1037019	Tibetan Permafrost	34.69	92.91	-6.05	606.1
SAMN38204098	NCBI SRA	PRJNA1037019	Tibetan Permafrost	34.3	92.52	-3.45	378.4
SAMN38204097	NCBI SRA		Tibetan Permafrost	34.3	92.52	-6.15	795.7
SAMN38204096	NCBI SRA	PRJNA1037019	Tibetan Permafrost	32.58	91.86	-6.75	817.7
SAMN38204095	NCBI SRA	PRJNA1037019	Tibetan Permafrost	33.26	91.86	-5.35	445.1
SAMN38204094	NCBI SRA	PRJNA1037019	Tibetan Permafrost	37.85	98.44	-4.85	510.1
SAMN38204093	NCBI SRA	PRJNA1037019	Tibetan Permafrost	38.32	98.27	-7.75	606.5
SAMN38204092	NCBI SRA	PRJNA1037019	Tibetan Permafrost	38.58	98.17	-6.55	484.9
SAMN38204083	NCBI SRA	PRJNA1037019	Tibetan Permafrost	34.26	97.85	-6.45	1040.7
SAMN38204082	NCBI SRA	PRJNA1037019	Tibetan Permafrost	34.14	97.67	-6.95	1112.1
